# Efficacy and safety of a patch containing adipose-derived stem cells for skin wound healing – results form a comprehensive pre-clinical evaluation program

**DOI:** 10.1101/2022.03.09.483580

**Authors:** Nicolo C. Brembilla, Ali Modarressi, Dominik André-Lévigne, Estelle Brioudes, Florian Lanza, Hubert Vuagnat, Stéphane Durual, Laurine Marger, Wolf-Henning Boehncke, Karl-Heinz Krause, Olivier Preynat-Seauve

## Abstract

Mesenchymal stem cell-based therapies are emerging as innovative approaches to treat chronic wounds. A common administration route used in clinical trials consists of local injections leading to uncontrolled/sub-optimal delivery. This study reports a comprehensive pre-clinical evaluation program on the mechanism of action, efficacy and safety of an easy-to-use patch that concentrates Adipose-derived Stem Cells (ASCs) in a clinical-grade sponge of porcine crosslinked-gelatin. ASCs were prepared from the fat of ischemic patients. Transcriptome and proteome of ASC-patches and ASC monolayers were assessed by microarrays, bio-arrays and mass spectrometry. Tumorigenesis was investigated in immunosuppressed mice according to the European Pharmacopeia. Angiogenesis was assessed *in vivo* in the chick chorioallantoic membrane model. Efficacy of the ASC-patch was tested in a rat model of ischemic full-thickness skin defect. Cell stability was assessed by luminescence using ASC-patches generated from ASCs stably transduced with firefly luciferase. ASCs from ischemic patients upregulated the transcription of multiple genes involved in skin wound healing when cultured within the ASC-patch formulation. The patch was not only a concentrator, but also a reservoir of both ASC-derived regenerative factors and sponge-derived soluble fragments having healing capacity. The secretome of the ASC-patch promoted dermal fibroblast survival and epidermal epithelialization. No tumor formation was observed in immunodeficient Nude mice subcutaneously transplanted with the ASC-patch. Transplanted patches were early invaded by new vessels *in vivo*, and a marked angiogenesis was confirmed in two independent animal models. Finally, ASC-patches prepared from syngeneic rats promoted faster healing and re-vascularization of full-thickness skin defects in a rat animal model. Of note, ASCs were viable and locally stable for at least two weeks *in vivo*. We provide here compelling pre-clinical evidence that patches concentrating ASCs within crosslinked gelatin may represent a convenient and effective tool for the management of chronic wounds.
