## supplementary table 4 for "Efficacy and safety of a patch containing adipose-derived stem cells for skin wound healing – results form a comprehensive pre-clinical evaluation program"

### Sheet: Samples View Report for pl21074
#	Visible?	Starred?	Identified Proteins (182)	Accession Number	Alternate ID	Molecular Weight	Protein Grouping Ambiguity	Taxonomy	ASC conditioned medium 1	ASC conditioned medium 2	ASC conditioned medium 3	CTR_R1	CTR_R2	CTR_R3
1	TRUE	Empty	Collagenase ColG OS=Hathewaya histolytica OX=1498 GN=colG PE=1 SV=1	Q9X721	colG	126 kDa	TRUE	unknown	1185	1141	1772	2165	1402	2231
2	TRUE	Empty	Fibronectin OS=Homo sapiens (Human) OX=9606 GN=FN1 PE=1 SV=4	P02751	FN1	263 kDa	TRUE	unknown	180	318	434	5	0	6
3	TRUE	Empty	Serum albumin OS=Homo sapiens (Human) OX=9606 GN=ALB PE=1 SV=2	P02768	ALB	69 kDa	TRUE	unknown	85	89	118	8	0	0
4	TRUE	Empty	Keratin, type II cytoskeletal 1 OS=Homo sapiens GN=KRT1 PE=1 SV=6	P04264	KRT1	66 kDa	TRUE	unknown	29	27	17	20	22	15
5	TRUE	Empty	Serotransferrin OS=Homo sapiens (Human) OX=9606 GN=TF PE=1 SV=3	P02787	TF	77 kDa		unknown	24	35	62	0	0	0
6	TRUE	Empty	Beta-casein OS=Bos taurus GN=CSN2 PE=1 SV=2	P02666	CSN2	25 kDa		unknown	23	22	18	21	17	19
7	TRUE	Empty	Complement C3 OS=Homo sapiens (Human) OX=9606 GN=C3 PE=1 SV=2	P01024	C3	187 kDa	TRUE	unknown	19	38	62	0	0	0
8	TRUE	Empty	Immunoglobulin heavy constant gamma 1 OS=Homo sapiens (Human) OX=9606 GN=IGHG1 PE=1 SV=1	P01857	IGHG1	36 kDa	TRUE	unknown	28	32	60	0	0	0
9	TRUE	Empty	Keratin, type I cytoskeletal 10 OS=Homo sapiens GN=KRT10 PE=1 SV=6	P13645	KRT10	59 kDa	TRUE	unknown	34	26	18	8	22	12
10	TRUE	Empty	Transforming growth factor-beta-induced protein ig-h3 OS=Homo sapiens (Human) OX=9606 GN=TGFBI PE=1 SV=1	Q15582	TGFBI	75 kDa	TRUE	unknown	25	33	57	0	0	0
11	TRUE	Empty	Lumican OS=Homo sapiens (Human) OX=9606 GN=LUM PE=1 SV=2	P51884	LUM	38 kDa		unknown	11	17	22	18	15	21
12	TRUE	Empty	Immunoglobulin kappa constant OS=Homo sapiens (Human) OX=9606 GN=IGKC PE=1 SV=2	P01834	IGKC	12 kDa		unknown	18	27	47	0	0	0
13	TRUE	Empty	Trypsin OS=Sus scrofa PE=1 SV=1	P00761		24 kDa	TRUE	unknown	11	16	19	19	13	17
14	TRUE	Empty	Alpha-2-macroglobulin OS=Homo sapiens (Human) OX=9606 GN=A2M PE=1 SV=3	P01023	A2M	163 kDa	TRUE	unknown	11	22	57	0	0	0
15	TRUE	Empty	Apolipoprotein B-100 OS=Homo sapiens (Human) OX=9606 GN=APOB PE=1 SV=2	P04114	APOB	516 kDa	TRUE	unknown	10	21	47	0	0	0
16	TRUE	Empty	Collagen alpha-1(VI) chain OS=Homo sapiens (Human) OX=9606 GN=COL6A1 PE=1 SV=3	P12109	COL6A1	109 kDa		unknown	21	29	39	0	0	0
17	TRUE	Empty	Keratin, type I cytoskeletal 9 OS=Homo sapiens GN=KRT9 PE=1 SV=3	P35527	KRT9	62 kDa		unknown	18	19	14	8	19	2
18	TRUE	Empty	72 kDa type IV collagenase OS=Homo sapiens (Human) OX=9606 GN=MMP2 PE=1 SV=2	P08253	MMP2	74 kDa		unknown	15	22	43	0	0	0
19	TRUE	Empty	Basement membrane-specific heparan sulfate proteoglycan core protein OS=Homo sapiens (Human) OX=9606 GN=HSPG2 PE=1 SV=4	P98160	HSPG2	469 kDa		unknown	2	27	44	0	0	0
20	TRUE	Empty	SPARC OS=Homo sapiens (Human) OX=9606 GN=SPARC PE=1 SV=1	P09486	SPARC	35 kDa		unknown	13	24	31	0	0	0
21	TRUE	Empty	Keratin, type II cytoskeletal 2 epidermal OS=Homo sapiens GN=KRT2 PE=1 SV=2	P35908	KRT2	65 kDa	TRUE	unknown	15	13	9	8	9	6
22	TRUE	Empty	Serum albumin OS=Bos taurus GN=ALB PE=1 SV=4	P02769	ALB	69 kDa	TRUE	unknown	11	13	14	10	5	7
23	TRUE	Empty	Collagen alpha-1(I) chain OS=Homo sapiens (Human) OX=9606 GN=COL1A1 PE=1 SV=5	P02452	COL1A1	139 kDa		unknown	9	15	24	7	0	0
24	TRUE	Empty	Actin, cytoplasmic 1 OS=Homo sapiens (Human) OX=9606 GN=ACTB PE=1 SV=1	P60709 (+9)	ACTB	42 kDa		unknown	8	12	22	9	0	4
25	TRUE	Empty	Alpha-S1-casein OS=Bos taurus GN=CSN1S1 PE=1 SV=2	P02662	CSN1S1	25 kDa		unknown	10	10	7	11	7	9
26	TRUE	Empty	Immunoglobulin heavy constant gamma 2 OS=Homo sapiens (Human) OX=9606 GN=IGHG2 PE=1 SV=2	P01859 (+3)	IGHG2	36 kDa	TRUE	unknown	8	10	30	0	0	0
27	TRUE	Empty	Alpha-1-antitrypsin OS=Homo sapiens (Human) OX=9606 GN=SERPINA1 PE=1 SV=3	P01009	SERPINA1	47 kDa		unknown	7	18	27	0	0	0
28	TRUE	Empty	Apolipoprotein A-I OS=Homo sapiens (Human) OX=9606 GN=APOA1 PE=1 SV=1	P02647	APOA1	31 kDa	TRUE	unknown	13	19	20	0	0	0
29	TRUE	Empty	Immunoglobulin heavy constant gamma 3 OS=Homo sapiens (Human) OX=9606 GN=IGHG3 PE=1 SV=2	P01860	IGHG3	41 kDa		unknown	0	0	33	0	0	0
30	TRUE	Empty	Immunoglobulin heavy constant gamma 4 OS=Homo sapiens (Human) OX=9606 GN=IGHG4 PE=1 SV=1	P01861	IGHG4	36 kDa	TRUE	unknown	0	0	33	0	0	0
31	TRUE	Empty	Fibrillin-1 OS=Homo sapiens (Human) OX=9606 GN=FBN1 PE=1 SV=4	P35555	FBN1	312 kDa	TRUE	unknown	0	11	37	0	0	0
32	TRUE	Empty	Periostin OS=Homo sapiens (Human) OX=9606 GN=POSTN PE=1 SV=2	Q15063	POSTN	93 kDa	TRUE	unknown	7	14	28	0	0	0
33	TRUE	Empty	Collagen alpha-2(V) chain OS=Homo sapiens (Human) OX=9606 GN=COL5A2 PE=1 SV=3	P05997	COL5A2	145 kDa	TRUE	unknown	6	7	12	0	0	7
34	TRUE	Empty	Collagen alpha-3(VI) chain OS=Homo sapiens (Human) OX=9606 GN=COL6A3 PE=1 SV=5	P12111	COL6A3	344 kDa		unknown	0	9	33	0	0	0
35	TRUE	Empty	Haptoglobin OS=Homo sapiens (Human) OX=9606 GN=HP PE=1 SV=1	P00738	HP	45 kDa		unknown	7	17	22	0	0	0
36	TRUE	Empty	Neuroblast differentiation-associated protein AHNAK OS=Homo sapiens (Human) OX=9606 GN=AHNAK PE=1 SV=2	Q09666	AHNAK	629 kDa		unknown	7	6	8	5	9	7
37	TRUE	Empty	Alpha-S2-casein OS=Bos taurus GN=CSN1S2 PE=1 SV=2	P02663	CSN1S2	26 kDa		unknown	6	7	8	6	7	6
38	TRUE	Empty	Immunoglobulin heavy constant alpha 1 OS=Homo sapiens (Human) OX=9606 GN=IGHA1 PE=1 SV=2	P01876	IGHA1	38 kDa		unknown	8	12	17	0	0	0
39	TRUE	Empty	Polyubiquitin-B OS=Homo sapiens (Human) OX=9606 GN=UBB PE=1 SV=1	P0CG47 (+3)	UBB	26 kDa		unknown	5	6	6	5	4	8
40	TRUE	Empty	Kappa-casein OS=Bos taurus GN=CSN3 PE=1 SV=1	P02668	CSN3	21 kDa		unknown	11	9	3	4	4	4
41	TRUE	Empty	Plasminogen activator inhibitor 1 OS=Homo sapiens (Human) OX=9606 GN=SERPINE1 PE=1 SV=1	P05121	SERPINE1	45 kDa		unknown	7	9	17	0	0	0
42	TRUE	Empty	Collagen alpha-2(I) chain OS=Homo sapiens (Human) OX=9606 GN=COL1A2 PE=1 SV=7	P08123	COL1A2	129 kDa		unknown	3	9	19	0	0	0
43	TRUE	Empty	Procollagen C-endopeptidase enhancer 1 OS=Homo sapiens (Human) OX=9606 GN=PCOLCE PE=1 SV=2	Q15113	PCOLCE	48 kDa		unknown	3	11	17	0	0	0
44	TRUE	Empty	Immunoglobulin heavy constant mu OS=Homo sapiens (Human) OX=9606 GN=IGHM PE=1 SV=4	P01871	IGHM	49 kDa		unknown	5	7	16	0	0	0
45	TRUE	Empty	Hemopexin OS=Homo sapiens (Human) OX=9606 GN=HPX PE=1 SV=2	P02790	HPX	52 kDa		unknown	3	8	17	0	0	0
46	TRUE	Empty	Beta-2-glycoprotein 1 OS=Homo sapiens (Human) OX=9606 GN=APOH PE=1 SV=3	P02749	APOH	38 kDa		unknown	0	7	8	0	0	0
47	TRUE	Empty	Glia-derived nexin OS=Homo sapiens (Human) OX=9606 GN=SERPINE2 PE=1 SV=1	P07093	SERPINE2	44 kDa		unknown	5	9	12	0	0	0
48	TRUE	Empty	Complement C4-A OS=Homo sapiens (Human) OX=9606 GN=C4A PE=1 SV=2	P0C0L4 (+1)	C4A	193 kDa		unknown	4	7	15	0	0	0
49	TRUE	Empty	Thrombospondin-1 OS=Homo sapiens (Human) OX=9606 GN=THBS1 PE=1 SV=2	P07996	THBS1	129 kDa		unknown	0	5	20	0	0	0
50	TRUE	Empty	Fibrinogen gamma chain OS=Homo sapiens (Human) OX=9606 GN=FGG PE=1 SV=3	P02679	FGG	52 kDa		unknown	2	6	17	0	0	0
51	TRUE	Empty	Fibrinogen beta chain OS=Homo sapiens (Human) OX=9606 GN=FGB PE=1 SV=2	P02675	FGB	56 kDa		unknown	2	8	14	0	0	0
52	TRUE	Empty	Histone H2A type 1-B/E OS=Homo sapiens (Human) OX=9606 GN=HIST1H2AB PE=1 SV=2	P04908 (+9)	HIST1H2AB	14 kDa		unknown	4	5	4	4	3	3
53	TRUE	Empty	Tropomyosin alpha-1 chain OS=Homo sapiens (Human) OX=9606 GN=TPM1 PE=1 SV=2	P09493	TPM1	33 kDa		unknown	3	4	4	5	2	3
54	TRUE	Empty	Metalloproteinase inhibitor 1 OS=Homo sapiens (Human) OX=9606 GN=TIMP1 PE=1 SV=1	P01033	TIMP1	23 kDa		unknown	4	6	12	0	0	0
55	TRUE	Empty	Annexin A2 OS=Homo sapiens (Human) OX=9606 GN=ANXA2 PE=1 SV=2	P07355	ANXA2	39 kDa		unknown	4	6	12	0	0	0
56	TRUE	Empty	Immunoglobulin lambda constant 2 OS=Homo sapiens (Human) OX=9606 GN=IGLC2 PE=1 SV=1	P0DOY2 (+5)	IGLC2	11 kDa		unknown	0	5	14	0	0	0
57	TRUE	Empty	Glyceraldehyde-3-phosphate dehydrogenase OS=Homo sapiens (Human) OX=9606 GN=GAPDH PE=1 SV=3	P04406	GAPDH	36 kDa		unknown	2	8	11	0	0	0
58	TRUE	Empty	Thrombospondin-2 OS=Homo sapiens (Human) OX=9606 GN=THBS2 PE=1 SV=2	P35442	THBS2	130 kDa		unknown	0	5	14	0	0	0
59	TRUE	Empty	Vimentin OS=Homo sapiens (Human) OX=9606 GN=VIM PE=1 SV=4	P08670	VIM	54 kDa		unknown	3	8	8	0	0	0
60	TRUE	Empty	Galectin-1 OS=Homo sapiens (Human) OX=9606 GN=LGALS1 PE=1 SV=2	P09382	LGALS1	15 kDa		unknown	0	8	7	0	0	0
61	TRUE	Empty	Transthyretin OS=Homo sapiens (Human) OX=9606 GN=TTR PE=1 SV=1	P02766	TTR	16 kDa		unknown	3	7	9	0	0	0
62	TRUE	Empty	Keratin, type II cytoskeletal 6A OS=Homo sapiens (Human) OX=9606 GN=KRT6A PE=1 SV=3	P02538 (+3)	KRT6A	60 kDa	TRUE	unknown	0	8	6	0	0	0
63	TRUE	Empty	Tropomyosin beta chain OS=Homo sapiens (Human) OX=9606 GN=TPM2 PE=1 SV=1	P07951	TPM2	33 kDa		unknown	2	3	3	3	2	4
64	TRUE	Empty	Laminin subunit beta-1 OS=Homo sapiens (Human) OX=9606 GN=LAMB1 PE=1 SV=2	P07942	LAMB1	198 kDa	TRUE	unknown	3	3	12	0	0	0
65	TRUE	Empty	Elongation factor 1-alpha 1 OS=Homo sapiens (Human) OX=9606 GN=EEF1A1 PE=1 SV=1	P68104 (+2)	EEF1A1	50 kDa		unknown	2	5	9	0	0	0
66	TRUE	Empty	Ceruloplasmin OS=Homo sapiens (Human) OX=9606 GN=CP PE=1 SV=1	P00450	CP	122 kDa		unknown	0	2	13	0	0	0
67	TRUE	Empty	Collagen alpha-1(III) chain OS=Homo sapiens (Human) OX=9606 GN=COL3A1 PE=1 SV=4	P02461	COL3A1	139 kDa	TRUE	unknown	0	6	8	0	0	0
68	TRUE	Empty	Versican core protein OS=Homo sapiens (Human) OX=9606 GN=VCAN PE=1 SV=3	P13611	VCAN	373 kDa		unknown	0	5	10	0	0	0
69	TRUE	Empty	Nesprin-2 OS=Homo sapiens (Human) OX=9606 GN=SYNE2 PE=1 SV=3	Q8WXH0	SYNE2	796 kDa		unknown	2	3	2	3	2	2
70	TRUE	Empty	Ubiquitin carboxyl-terminal hydrolase 24 OS=Homo sapiens (Human) OX=9606 GN=USP24 PE=1 SV=3	Q9UPU5	USP24	294 kDa		unknown	0	0	3	3	2	4
71	TRUE	Empty	Clusterin OS=Homo sapiens (Human) OX=9606 GN=CLU PE=1 SV=1	P10909	CLU	52 kDa		unknown	2	6	7	0	0	0
72	TRUE	Empty	Collagen alpha-1(XII) chain OS=Homo sapiens (Human) OX=9606 GN=COL12A1 PE=1 SV=2	Q99715	COL12A1	333 kDa		unknown	0	2	12	0	0	0
73	TRUE	Empty	Annexin A5 OS=Homo sapiens (Human) OX=9606 GN=ANXA5 PE=1 SV=2	P08758	ANXA5	36 kDa		unknown	0	6	6	0	0	0
74	TRUE	Empty	L-lactate dehydrogenase A chain OS=Homo sapiens (Human) OX=9606 GN=LDHA PE=1 SV=2	P00338	LDHA	37 kDa		unknown	2	5	6	0	0	0
75	TRUE	Empty	Antithrombin-III OS=Homo sapiens (Human) OX=9606 GN=SERPINC1 PE=1 SV=1	P01008	SERPINC1	53 kDa		unknown	0	3	9	0	0	0
76	TRUE	Empty	14-3-3 protein epsilon OS=Homo sapiens (Human) OX=9606 GN=YWHAE PE=1 SV=1	P62258 (+6)	YWHAE	29 kDa		unknown	3	4	0	0	0	0
77	TRUE	Empty	Kininogen-1 OS=Homo sapiens (Human) OX=9606 GN=KNG1 PE=1 SV=2	P01042	KNG1	72 kDa		unknown	0	6	7	0	0	0
78	TRUE	Empty	Pigment epithelium-derived factor OS=Homo sapiens (Human) OX=9606 GN=SERPINF1 PE=1 SV=4	P36955	SERPINF1	46 kDa		unknown	0	0	11	0	0	0
79	TRUE	Empty	Lactotransferrin OS=Homo sapiens (Human) OX=9606 GN=LTF PE=1 SV=6	P02788	LTF	78 kDa		unknown	0	2	2	2	2	2
80	TRUE	Empty	Alpha-1-acid glycoprotein 1 OS=Homo sapiens (Human) OX=9606 GN=ORM1 PE=1 SV=1	P02763	ORM1	24 kDa		unknown	2	4	5	0	0	0
81	TRUE	Empty	Pentraxin-related protein PTX3 OS=Homo sapiens (Human) OX=9606 GN=PTX3 PE=1 SV=3	P26022	PTX3	42 kDa	TRUE	unknown	0	5	6	0	0	0
82	TRUE	Empty	Laminin subunit gamma-1 OS=Homo sapiens (Human) OX=9606 GN=LAMC1 PE=1 SV=3	P11047	LAMC1	178 kDa		unknown	0	2	10	0	0	0
83	TRUE	Empty	Collagen alpha-1(V) chain OS=Homo sapiens (Human) OX=9606 GN=COL5A1 PE=1 SV=3	P20908	COL5A1	184 kDa	TRUE	unknown	0	2	9	0	0	0
84	TRUE	Empty	Histidine-rich glycoprotein OS=Homo sapiens (Human) OX=9606 GN=HRG PE=1 SV=1	P04196	HRG	60 kDa		unknown	0	3	5	0	0	0
85	TRUE	Empty	Vitronectin OS=Homo sapiens (Human) OX=9606 GN=VTN PE=1 SV=1	P04004	VTN	54 kDa		unknown	0	3	6	0	0	0
86	TRUE	Empty	Fibrinogen alpha chain OS=Homo sapiens (Human) OX=9606 GN=FGA PE=1 SV=2	P02671	FGA	95 kDa		unknown	0	3	7	0	0	0
87	TRUE	Empty	Alpha-1B-glycoprotein OS=Homo sapiens (Human) OX=9606 GN=A1BG PE=1 SV=4	P04217	A1BG	54 kDa		unknown	0	3	6	0	0	0
88	TRUE	Empty	Alpha-1-antichymotrypsin OS=Homo sapiens (Human) OX=9606 GN=SERPINA3 PE=1 SV=2	P01011	SERPINA3	48 kDa		unknown	0	4	5	0	0	0
89	TRUE	Empty	Immunoglobulin superfamily containing leucine-rich repeat protein OS=Homo sapiens (Human) OX=9606 GN=ISLR PE=2 SV=1	O14498	ISLR	46 kDa		unknown	0	3	7	0	0	0
90	TRUE	Empty	Galectin-3-binding protein OS=Homo sapiens (Human) OX=9606 GN=LGALS3BP PE=1 SV=1	Q08380	LGALS3BP	65 kDa		unknown	0	4	6	0	0	0
91	TRUE	Empty	Biglycan OS=Homo sapiens (Human) OX=9606 GN=BGN PE=1 SV=2	P21810	BGN	42 kDa		unknown	2	2	2	0	0	0
92	TRUE	Empty	Annexin A1 OS=Homo sapiens (Human) OX=9606 GN=ANXA1 PE=1 SV=2	P04083	ANXA1	39 kDa		unknown	2	3	4	0	0	0
93	TRUE	Empty	Apolipoprotein A-II OS=Homo sapiens (Human) OX=9606 GN=APOA2 PE=1 SV=1	P02652	APOA2	11 kDa		unknown	0	4	5	0	0	0
94	TRUE	Empty	Filamin-A OS=Homo sapiens (Human) OX=9606 GN=FLNA PE=1 SV=4	P21333 (+2)	FLNA	281 kDa		unknown	0	3	5	0	0	0
95	TRUE	Empty	Vitamin D-binding protein OS=Homo sapiens (Human) OX=9606 GN=GC PE=1 SV=2	P02774	GC	53 kDa		unknown	0	0	5	0	0	0
96	TRUE	Empty	Fibulin-1 OS=Homo sapiens (Human) OX=9606 GN=FBLN1 PE=1 SV=4	P23142	FBLN1	77 kDa		unknown	0	4	5	0	0	0
97	TRUE	Empty	Aminopeptidase N OS=Homo sapiens (Human) OX=9606 GN=ANPEP PE=1 SV=4	P15144	ANPEP	110 kDa		unknown	0	4	5	0	0	0
98	TRUE	Empty	Alpha-2-HS-glycoprotein OS=Homo sapiens (Human) OX=9606 GN=AHSG PE=1 SV=2	P02765	AHSG	39 kDa		unknown	0	4	5	0	0	0
99	TRUE	Empty	Plasminogen OS=Homo sapiens (Human) OX=9606 GN=PLG PE=1 SV=2	P00747 (+1)	PLG	91 kDa		unknown	0	0	9	0	0	0
100	TRUE	Empty	Haptoglobin-related protein OS=Homo sapiens (Human) OX=9606 GN=HPR PE=2 SV=2	P00739	HPR	39 kDa	TRUE	unknown	0	0	11	0	0	0
101	TRUE	Empty	Myosin light chain 1/3, skeletal muscle isoform OS=Homo sapiens (Human) OX=9606 GN=MYL1 PE=2 SV=3	P05976	MYL1	21 kDa	TRUE	unknown	2	3	0	0	0	0
102	TRUE	Empty	Thy-1 membrane glycoprotein OS=Homo sapiens (Human) OX=9606 GN=THY1 PE=1 SV=2	P04216	THY1	18 kDa		unknown	0	0	0	3	0	0
103	TRUE	Empty	L-lactate dehydrogenase B chain OS=Homo sapiens (Human) OX=9606 GN=LDHB PE=1 SV=2	P07195	LDHB	37 kDa		unknown	0	2	6	0	0	0
104	TRUE	Empty	Collagen alpha-2(VI) chain OS=Homo sapiens (Human) OX=9606 GN=COL6A2 PE=1 SV=4	P12110	COL6A2	109 kDa	TRUE	unknown	0	0	7	0	0	0
105	TRUE	Empty	Cathepsin B OS=Homo sapiens (Human) OX=9606 GN=CTSB PE=1 SV=3	P07858	CTSB	38 kDa		unknown	0	0	6	0	0	0
106	TRUE	Empty	Alpha-1-acid glycoprotein 2 OS=Homo sapiens (Human) OX=9606 GN=ORM2 PE=1 SV=2	P19652	ORM2	24 kDa		unknown	0	4	4	0	0	0
107	TRUE	Empty	Keratin, type II cytoskeletal 4 OS=Homo sapiens (Human) OX=9606 GN=KRT4 PE=1 SV=4	P19013	KRT4	57 kDa	TRUE	unknown	3	5	0	0	0	0
108	TRUE	Empty	Protein-lysine 6-oxidase OS=Homo sapiens (Human) OX=9606 GN=LOX PE=1 SV=2	P28300	LOX	47 kDa		unknown	0	0	8	0	0	0
109	TRUE	Empty	Alpha-enolase OS=Homo sapiens (Human) OX=9606 GN=ENO1 PE=1 SV=2	P06733	ENO1	47 kDa		unknown	0	0	7	0	0	0
110	TRUE	Empty	Histone H1.4 OS=Homo sapiens (Human) OX=9606 GN=HIST1H1E PE=1 SV=2	P10412 (+2)	HIST1H1E	22 kDa		unknown	0	0	0	3	0	0
111	TRUE	Empty	Complement C1s subcomponent OS=Homo sapiens (Human) OX=9606 GN=C1S PE=1 SV=1	P09871	C1S	77 kDa		unknown	0	0	5	0	0	0
112	TRUE	Empty	Protein AMBP OS=Homo sapiens (Human) OX=9606 GN=AMBP PE=1 SV=1	P02760	AMBP	39 kDa		unknown	0	0	5	0	0	0
113	TRUE	Empty	Gelsolin OS=Homo sapiens (Human) OX=9606 GN=GSN PE=1 SV=1	P06396	GSN	86 kDa		unknown	0	2	6	0	0	0
114	TRUE	Empty	Tubulin beta chain OS=Homo sapiens (Human) OX=9606 GN=TUBB PE=1 SV=2	P07437 (+4)	TUBB	50 kDa		unknown	0	3	3	0	0	0
115	TRUE	Empty	Laminin subunit alpha-4 OS=Homo sapiens (Human) OX=9606 GN=LAMA4 PE=1 SV=4	Q16363	LAMA4	203 kDa		unknown	0	0	8	0	0	0
116	TRUE	Empty	Histone H4 OS=Homo sapiens (Human) OX=9606 GN=HIST1H4D PE=1 SV=2	P62805	HIST1H4D	11 kDa		unknown	0	0	2	0	0	0
117	TRUE	Empty	Nidogen-2 OS=Homo sapiens (Human) OX=9606 GN=NID2 PE=1 SV=3	Q14112	NID2	151 kDa		unknown	0	0	4	0	0	0
118	TRUE	Empty	Metalloproteinase inhibitor 2 OS=Homo sapiens (Human) OX=9606 GN=TIMP2 PE=1 SV=2	P16035	TIMP2	24 kDa		unknown	0	0	4	0	0	0
119	TRUE	Empty	Elongation factor 1-gamma OS=Homo sapiens (Human) OX=9606 GN=EEF1G PE=1 SV=3	P26641	EEF1G	50 kDa		unknown	0	0	4	0	0	0
120	TRUE	Empty	Heparin cofactor 2 OS=Homo sapiens (Human) OX=9606 GN=SERPIND1 PE=1 SV=3	P05546	SERPIND1	57 kDa		unknown	0	2	3	0	0	0
121	TRUE	Empty	Follistatin-related protein 1 OS=Homo sapiens (Human) OX=9606 GN=FSTL1 PE=1 SV=1	Q12841	FSTL1	35 kDa		unknown	0	2	3	0	0	0
122	TRUE	Empty	Keratin, type I cytoskeletal 14 OS=Homo sapiens (Human) OX=9606 GN=KRT14 PE=1 SV=4	P02533	KRT14	52 kDa	TRUE	unknown	0	0	3	0	0	0
123	TRUE	Empty	Complement C1r subcomponent OS=Homo sapiens (Human) OX=9606 GN=C1R PE=1 SV=2	P00736	C1R	80 kDa	TRUE	unknown	0	0	6	0	0	0
124	TRUE	Empty	Keratin, type I cytoskeletal 13 OS=Homo sapiens (Human) OX=9606 GN=KRT13 PE=1 SV=4	P13646	KRT13	50 kDa	TRUE	unknown	0	6	0	0	0	0
125	TRUE	Empty	Dynein intermediate chain 1, axonemal OS=Homo sapiens (Human) OX=9606 GN=DNAI1 PE=1 SV=1	Q9UI46	DNAI1	79 kDa		unknown	0	3	0	0	2	0
126	TRUE	Empty	Histone H2B type 1-K OS=Homo sapiens (Human) OX=9606 GN=HIST1H2BK PE=1 SV=3	O60814 (+15)	HIST1H2BK	14 kDa		unknown	0	0	2	0	0	0
127	TRUE	Empty	Coiled-coil domain-containing protein 80 OS=Homo sapiens (Human) OX=9606 GN=CCDC80 PE=1 SV=1	Q76M96	CCDC80	108 kDa		unknown	0	2	2	0	0	0
128	TRUE	Empty	Immunoglobulin kappa variable 3-20 OS=Homo sapiens (Human) OX=9606 GN=IGKV3-20 PE=1 SV=2	P01619 (+1)	IGKV3-20	13 kDa		unknown	0	0	3	0	0	0
129	TRUE	Empty	Inter-alpha-trypsin inhibitor heavy chain H4 OS=Homo sapiens (Human) OX=9606 GN=ITIH4 PE=1 SV=4	Q14624	ITIH4	103 kDa		unknown	0	0	4	0	0	0
130	TRUE	Empty	Alpha-actinin-1 OS=Homo sapiens (Human) OX=9606 GN=ACTN1 PE=1 SV=2	P12814 (+1)	ACTN1	103 kDa		unknown	0	2	2	0	0	0
131	TRUE	Empty	Insulin-like growth factor-binding protein 7 OS=Homo sapiens (Human) OX=9606 GN=IGFBP7 PE=1 SV=1	Q16270	IGFBP7	29 kDa	TRUE	unknown	0	2	3	0	0	0
132	TRUE	Empty	Plasma protease C1 inhibitor OS=Homo sapiens (Human) OX=9606 GN=SERPING1 PE=1 SV=2	P05155	SERPING1	55 kDa		unknown	0	3	4	0	0	0
133	TRUE	Empty	Serpin H1 OS=Homo sapiens (Human) OX=9606 GN=SERPINH1 PE=1 SV=2	P50454	SERPINH1	46 kDa		unknown	0	0	5	0	0	0
134	TRUE	Empty	Complement factor H OS=Homo sapiens (Human) OX=9606 GN=CFH PE=1 SV=4	P08603	CFH	139 kDa		unknown	0	0	5	0	0	0
135	TRUE	Empty	14-3-3 protein zeta/delta OS=Homo sapiens (Human) OX=9606 GN=YWHAZ PE=1 SV=1	P63104 (+6)	YWHAZ	28 kDa		unknown	0	0	5	0	0	0
136	TRUE	Empty	Angiotensinogen OS=Homo sapiens (Human) OX=9606 GN=AGT PE=1 SV=1	P01019	AGT	53 kDa		unknown	0	0	5	0	0	0
137	TRUE	Empty	Tubulin alpha-1B chain OS=Homo sapiens (Human) OX=9606 GN=TUBA1B PE=1 SV=1	P68363	TUBA1B	50 kDa	TRUE	unknown	0	0	5	0	0	0
138	TRUE	Empty	CD44 antigen OS=Homo sapiens (Human) OX=9606 GN=CD44 PE=1 SV=3	P16070	CD44	82 kDa		unknown	0	0	2	0	0	0
139	TRUE	Empty	Latent-transforming growth factor beta-binding protein 2 OS=Homo sapiens (Human) OX=9606 GN=LTBP2 PE=1 SV=3	Q14767	LTBP2	195 kDa		unknown	0	2	2	0	0	0
140	TRUE	Empty	Peptidyl-prolyl cis-trans isomerase B OS=Homo sapiens (Human) OX=9606 GN=PPIB PE=1 SV=2	P23284	PPIB	24 kDa		unknown	0	2	2	0	0	0
141	TRUE	Empty	Protein disulfide-isomerase OS=Homo sapiens (Human) OX=9606 GN=P4HB PE=1 SV=3	P07237	P4HB	57 kDa		unknown	0	2	2	0	0	0
142	TRUE	Empty	Ganglioside GM2 activator OS=Homo sapiens (Human) OX=9606 GN=GM2A PE=1 SV=4	P17900	GM2A	21 kDa		unknown	0	0	3	0	0	0
143	TRUE	Empty	Pyruvate kinase PKM OS=Homo sapiens (Human) OX=9606 GN=PKM PE=1 SV=4	P14618	PKM	58 kDa		unknown	0	0	3	0	0	0
144	TRUE	Empty	Profilin-1 OS=Homo sapiens (Human) OX=9606 GN=PFN1 PE=1 SV=2	P07737	PFN1	15 kDa		unknown	0	0	4	0	0	0
145	TRUE	Empty	Complement factor B OS=Homo sapiens (Human) OX=9606 GN=CFB PE=1 SV=2	P00751	CFB	86 kDa		unknown	0	0	4	0	0	0
146	TRUE	Empty	Elongation factor 2 OS=Homo sapiens (Human) OX=9606 GN=EEF2 PE=1 SV=4	P13639	EEF2	95 kDa		unknown	0	0	4	0	0	0
147	TRUE	Empty	Keratin, type II cytoskeletal 1b OS=Homo sapiens (Human) OX=9606 GN=KRT77 PE=2 SV=3	Q7Z794	KRT77	62 kDa	TRUE	unknown	0	4	0	0	0	0
148	TRUE	Empty	Rab GDP dissociation inhibitor beta OS=Homo sapiens (Human) OX=9606 GN=GDI2 PE=1 SV=2	P50395	GDI2	51 kDa		unknown	0	0	2	0	0	0
149	TRUE	Empty	Ras-related protein Rap-1b-like protein OS=Homo sapiens (Human) OX=9606 GN=- PE=2 SV=1	A6NIZ1 (+2)	-	21 kDa		unknown	0	0	2	0	0	0
150	TRUE	Empty	Peroxidasin homolog OS=Homo sapiens (Human) OX=9606 GN=PXDN PE=1 SV=2	Q92626	PXDN	165 kDa		unknown	0	0	2	0	0	0
151	TRUE	Empty	Semenogelin-1 OS=Homo sapiens (Human) OX=9606 GN=SEMG1 PE=1 SV=2	P04279	SEMG1	52 kDa		unknown	0	2	0	0	0	0
152	TRUE	Empty	Clathrin heavy chain 1 OS=Homo sapiens (Human) OX=9606 GN=CLTC PE=1 SV=5	Q00610	CLTC	192 kDa		unknown	0	0	2	0	0	0
153	TRUE	Empty	Malate dehydrogenase, mitochondrial OS=Homo sapiens (Human) OX=9606 GN=MDH2 PE=1 SV=3	P40926	MDH2	36 kDa		unknown	0	0	2	0	0	0
154	TRUE	Empty	Dermcidin OS=Homo sapiens (Human) OX=9606 GN=DCD PE=1 SV=2	P81605	DCD	11 kDa		unknown	0	0	0	2	0	0
155	TRUE	Empty	Tenascin OS=Homo sapiens (Human) OX=9606 GN=TNC PE=1 SV=3	P24821	TNC	241 kDa		unknown	0	0	3	0	0	0
156	TRUE	Empty	Putative nucleoside diphosphate kinase OS=Homo sapiens (Human) OX=9606 GN=NME2P1 PE=5 SV=1	O60361 (+2)	NME2P1	16 kDa		unknown	0	0	2	0	0	0
157	TRUE	Empty	Vinculin OS=Homo sapiens (Human) OX=9606 GN=VCL PE=1 SV=4	P18206	VCL	124 kDa		unknown	0	0	2	0	0	0
158	TRUE	Empty	C4b-binding protein alpha chain OS=Homo sapiens (Human) OX=9606 GN=C4BPA PE=1 SV=2	P04003	C4BPA	67 kDa		unknown	0	0	3	0	0	0
159	TRUE	Empty	Inter-alpha-trypsin inhibitor heavy chain H1 OS=Homo sapiens (Human) OX=9606 GN=ITIH1 PE=1 SV=3	P19827	ITIH1	101 kDa		unknown	0	0	3	0	0	0
160	TRUE	Empty	Ectonucleotide pyrophosphatase/phosphodiesterase family member 2 OS=Homo sapiens (Human) OX=9606 GN=ENPP2 PE=1 SV=3	Q13822	ENPP2	99 kDa		unknown	0	0	3	0	0	0
161	TRUE	Empty	Afamin OS=Homo sapiens (Human) OX=9606 GN=AFM PE=1 SV=1	P43652	AFM	69 kDa		unknown	0	0	3	0	0	0
162	TRUE	Empty	Sushi repeat-containing protein SRPX OS=Homo sapiens (Human) OX=9606 GN=SRPX PE=1 SV=1	P78539	SRPX	52 kDa		unknown	0	0	4	0	0	0
163	TRUE	Empty	Triosephosphate isomerase OS=Homo sapiens (Human) OX=9606 GN=TPI1 PE=1 SV=3	P60174	TPI1	31 kDa		unknown	0	0	3	0	0	0
164	TRUE	Empty	Protein S100-A9 OS=Homo sapiens (Human) OX=9606 GN=S100A9 PE=1 SV=1	P06702	S100A9	13 kDa		unknown	0	0	0	3	0	0
165	TRUE	Empty	Heat shock cognate 71 kDa protein OS=Homo sapiens (Human) OX=9606 GN=HSPA8 PE=1 SV=1	P11142	HSPA8	71 kDa		unknown	0	0	3	0	0	0
166	TRUE	Empty	Serum amyloid P-component OS=Homo sapiens (Human) OX=9606 GN=APCS PE=1 SV=2	P02743	APCS	25 kDa		unknown	0	0	2	0	0	0
167	TRUE	Empty	Immunoglobulin J chain OS=Homo sapiens (Human) OX=9606 GN=JCHAIN PE=1 SV=4	P01591	JCHAIN	18 kDa		unknown	0	0	2	0	0	0
168	TRUE	Empty	EGF-containing fibulin-like extracellular matrix protein 1 OS=Homo sapiens (Human) OX=9606 GN=EFEMP1 PE=1 SV=2	Q12805	EFEMP1	55 kDa		unknown	0	0	2	0	0	0
169	TRUE	Empty	Nidogen-1 OS=Homo sapiens (Human) OX=9606 GN=NID1 PE=1 SV=3	P14543	NID1	136 kDa		unknown	0	0	2	0	0	0
170	TRUE	Empty	Complement C5 OS=Homo sapiens (Human) OX=9606 GN=C5 PE=1 SV=4	P01031	C5	188 kDa		unknown	0	0	2	0	0	0
171	TRUE	Empty	Leucine-rich alpha-2-glycoprotein OS=Homo sapiens (Human) OX=9606 GN=LRG1 PE=1 SV=2	P02750	LRG1	38 kDa		unknown	0	0	2	0	0	0
172	TRUE	Empty	Lactadherin OS=Homo sapiens (Human) OX=9606 GN=MFGE8 PE=1 SV=3	Q08431	MFGE8	43 kDa		unknown	0	0	2	0	0	0
173	TRUE	Empty	Complement C1q subcomponent subunit B OS=Homo sapiens (Human) OX=9606 GN=C1QB PE=1 SV=3	P02746	C1QB	27 kDa		unknown	0	0	2	0	0	0
174	TRUE	Empty	Tubulin alpha-1A chain OS=Homo sapiens (Human) OX=9606 GN=TUBA1A PE=1 SV=1	Q71U36	TUBA1A	50 kDa	TRUE	unknown	0	2	0	0	0	0
175	TRUE	Empty	Ras-related protein Rab-10 OS=Homo sapiens (Human) OX=9606 GN=RAB10 PE=1 SV=1	P61026	RAB10	23 kDa		unknown	0	0	2	0	0	0
176	TRUE	Empty	Peroxiredoxin-1 OS=Homo sapiens (Human) OX=9606 GN=PRDX1 PE=1 SV=1	Q06830	PRDX1	22 kDa	TRUE	unknown	0	0	2	0	0	0
177	TRUE	Empty	Platelet factor 4 OS=Homo sapiens (Human) OX=9606 GN=PF4 PE=1 SV=2	P02776	PF4	11 kDa		unknown	0	0	2	0	0	0
178	TRUE	Empty	Immunoglobulin heavy variable 3-74 OS=Homo sapiens (Human) OX=9606 GN=IGHV3-74 PE=3 SV=1	A0A0B4J1X5	IGHV3-74	13 kDa		unknown	0	0	2	0	0	0
179	TRUE	Empty	Immunoglobulin heavy variable 4-61 OS=Homo sapiens (Human) OX=9606 GN=IGHV4-61 PE=3 SV=1	A0A0C4DH41 (+5)	IGHV4-61	13 kDa		unknown	0	0	2	0	0	0
180	TRUE	Empty	AP-2 complex subunit mu OS=Homo sapiens (Human) OX=9606 GN=AP2M1 PE=1 SV=2	Q96CW1	AP2M1	50 kDa		unknown	0	0	0	2	0	0
181	TRUE	Empty	Myosin-9 OS=Homo sapiens (Human) OX=9606 GN=MYH9 PE=1 SV=4	P35579	MYH9	227 kDa	TRUE	unknown	0	0	2	0	0	0
182	TRUE	Empty	10 kDa heat shock protein, mitochondrial OS=Homo sapiens (Human) OX=9606 GN=HSPE1 PE=1 SV=2	P61604	HSPE1	11 kDa		unknown	0	0	2	0	0	0
END OF FILE
